# Phenotypic plasticity segregates antagonistic species but undermines their coexistence

**DOI:** 10.64898/2026.11.03.763922

**Authors:** Diya Elizabeth Shaji, Muhammed Hadi, Yashraj Chavhan

## Abstract

Environmental change often induces novel phenotypes in multiple cohabiting species, yet how such common-cue-induced plasticity shapes their coexistence is largely unknown. Testing this link requires disentangling inducing-environment effects from induced-phenotype effects, which remains elusive. We address this gap using two mutually antagonistic bacterial species, *Staphylococcus aureus* (*Sa*) and *Pseudomonas aeruginosa* (*Pa*). In habitual salinity, where both bacteria show unicellularity, *Pa* severely diminished *Sa*. In contrast, high salinity induced macroscopic cell clustering that spatially segregated *Sa* and *Pa* (*Sa*: bottom-dwelling vertical filament; *Pa*: top-dwelling horizontal mat), and led to >10-fold higher coexistence than habitual salinity. Counterintuitively, physically inhibiting cell clustering (abolishing segregation) in high salinity led to a further >100-fold higher coexistence (*Sa*:*Pa*∷∼1:1). This was because salinity-induced clustering was adaptive for *Pa*, but not for *Sa*: such adaptive plasticity enabled killer *Pa* to proliferate by monopolizing oxygen, which diminished *Sa* in a correlated manner, thereby weakening coexistence (mechanistically explained by diffusion-based killing). Hence, although the inducing environment promoted overall coexistence, the induced phenotype undermined it. Community-wide genomics revealed that the high level of coexistence achieved by abolishing segregation in high salinity allowed rapid coculture-specific evolution. Taken together, we uncover how plasticity can appear to promote antagonistic coexistence despite causally undermining it.
