## Supplementary material for "Phenotypic plasticity segregates antagonistic species but undermines their coexistence": Source Data

### Sheet: Fig_1b
	Fig. 1b
	CFU/µl
		Mat		Stalk
	Replicate	Sa	Pa	Sa	Pa
	1	0	750000	56000	300
	2	0	650000	36000	300
	3	300	138000	4700	200
	4	1200	540000	300	0
	5	0	360000	1200	0
	6	15000	440000	500	0
											`

### Sheet: Fig_2a
	Fig. 2a
	CFU/µl
	Pa	Sa			Pa	Sa
Replicate	Habitual	Habitual		Replicate	High	High
1	1300000	110		1	960000	6560
2	370000	50		2	280000	18440
3	420000	20		3	300000	16400
4	260000	720		4	2220000	9640
5	280000	50		5	60000	8860
6	340000	10		6	110000	4660

### Sheet: Figs_3b, 4c, & 4d
	CFU/µl
	High salinity UD				High salinity IV				Habitual salinity UD				Habitual salinity IV
Replicate	Pa	Sa		Replicate	Pa	Sa		Replicate	Pa	Sa		Replicate	Pa	Sa
1	290000	19300		1	75000	52500		1	495000	918.5		1	1710000	0.99*
2	300000	2000		2	74500	91000		2	860000	77		2	1605000	0.99*
3	965000	2900		3	68000	33000		3	830000	301		3	1110000	0.99*
4	1275000	2550		4	40000	570000		4	1515000	301		4	600000	0.99*
5	1070000	1850		5	65500	35000		5	1260000	148		5	1155000	0.99*
6	470000	1000		6	32500	15000		6	1545000	290		6	205000	34
														*these values are conservative estimates (see Statistical Appendix)

### Sheet: Fig_S3
	CFU/µl
	7-day old cocultres
	High salinity UD				High salinity IV				Habitual salinity UD				Habitual salinity IV
Replicate	Pa	Sa		Replicate	Pa	Sa		Replicate	Pa	Sa		Replicate	Pa	Sa
1	91500	4800		1	77500	11500		1	880000	32		1	425000	600
2	134000	1900		2	136500	12000		2	715000	1		2	410000	183.25
3	159500	1260		3	19000	15200		3	1185000	39.5		3	1050000	4057.5
4	81000	3045		4	24000	22550		4	475000	22		4	770000	0.99*
5	192000	600		5	230000	13550		5	610000	6		5	165000	0.99*
6	225000	255		6	104500	18500		6	345000	6		6	50000	2
														*these values are conservative estimates (see Statistical Appendix)

### Sheet: Fig_4a
	Pa monoculture counts
	CFU/µl
Replicate	High salinity UD		Replicate	High salinity IV		Replicate	Habitual salinity UD		Replicate	Habitual salinity IV
1	151000		1	115000		1	1300000		1	1850000
2	196000		2	122500		2	2755000		2	7200000
3	1370000		3	72000		3	2285000		3	5700000
4	220500		4	178000		4	1530000		4	2215000
5	210500		5	140000		5	1770000		5	2010000
6	166000		6	122500		6	2015000		6	555000

### Sheet: Fig_4b
		Sa monoculture counts
		CFU/µl
	Replicate	High salinity UD		Replicate	High salinity IV		Replicate	Habitual salinity UD		Replicate	Habitual salinity IV
	1	375000		1	200000		1	8050000		1	95000
	2	109000		2	550000		2	11150000		2	332000
	3	335500		3	600000		3	2100000		3	320000
	4	199500		4	290000		4	1550000		4	74500
	5	256000		5	480000		5	100000		5	314500
	6	190500		6	365000		6	1450000		6	280500

### Sheet: Fig_5
	Sa counts				Sa counts				Sa counts
	CFU/µl				CFU/µl				CFU/µl
	spent media from Pa high salinity (UD)				spent media from Pa high salinity (IV)				spent media from Sa habitual salinity shaken
	Before treatment (common pool)	1650000			Before treatment (common pool)	880000			Before treatment (common pool)	950000
		1750000				1270000				950000
		2000000				1110000				1160000
	Replicate	After treatment (Pa high salinity UD)			Replicate	After treatment (Pa high salinity IV)			Replicate	After treatment (Sa habitual salinity shaken )
	1	207000			1	564000			1	635000
	2	175000			2	931000			2	1429000
	3	463000			3	894000			3	1559000
	4	303000			4	824000			4	1007000
	5	427000			5	834000			5	1545000

### Sheet: Fig_6c
		Counts within chimeric filaments
		CFU/µl
	Replicate	Sa	Pa
	1	113750	127250
	2	375000	239000
	3	348750	10500
	4	415000	20500
	5	148750	51750
	6	420000	16375

### Sheet: Fig_6d
		Habitual salinity shaken cocultures				High salinity shaken cocultures
		CFU/µl					CFU/µl
	Replicate	Sa	Pa			Replicate	Sa	Pa
	1	1018	1050000			1	263500	840000
	2	3059	475000			2	101000	170000
	3	23.8	8800000			3	102000	105000
	4	1815	1190000			4	827000	30000
	5	1580	1450000			5	50000	110000
	6	3212	740000			6	77500	30000
